# Statistical framework for calling allelic imbalance in high-throughput sequencing data

**DOI:** 10.1101/2023.11.07.565968

**Authors:** Andrey Buyan, Georgy Meshcheryakov, Viacheslav Safronov, Sergey Abramov, Alexandr Boytsov, Vladimir Nozdrin, Eugene F. Baulin, Semyon Kolmykov, Jeff Vierstra, Fedor Kolpakov, Vsevolod J. Makeev, Ivan V. Kulakovskiy

## Abstract

High-throughput sequencing facilitates large-scale studies of gene regulation and allows tracing the associations of individual genomic variants with changes in gene expression. Compared to classic association studies, allelic imbalance at heterozygous variants captures the functional effects of the regulatory genome variation with smaller sample sizes and higher sensitivity. Yet, the identification of allele-specific events from allelic read counts remains non-trivial due to multiple sources of technical and biological variability, which induce data-dependent biases and overdispersion. Here we present MIXALIME, a novel computational framework for calling allele-specific events in diverse omics data with a repertoire of statistical models accounting for read mapping bias and copy-number variation. We benchmark MIXALIME against existing tools and demonstrate its practical usage by constructing an atlas of allele-specific chromatin accessibility, UDACHA, from thousands of available datasets obtained from diverse cell types.

**Availability:** https://github.com/autosome-ru/MixALime, https://udacha.autosome.org
