## Supplementary Table S2 for "Statistical framework for calling allelic imbalance in high-throughput sequencing data"

### Sheet: Лист1
Approach	WASP	Samples	Rep	ASEs	log10.Fisher.Pv	log2.Fisher.OR
BetaBinom	No	10	1	65	0.0973344746925794	-0.277027945947873
BetaBinom	No	10	2	74	0.00709983273091521	-0.788795598024234
BetaBinom	No	10	3	73	0.109924135725249	-0.234370634426284
BetaBinom	No	10	4	76	0.0305017137951341	-0.501420540365161
BetaBinom	No	10	5	63	0.000689852347960921	-1.24219000538633
BetaBinom	No	109	1	2116	78.5644703108267	1.38422854184727
BetaBinom	No	25	1	360	7.64444083315177	0.892511736635418
BetaBinom	No	25	2	353	6.30090619564839	0.809892528232165
BetaBinom	No	25	3	375	9.27276704336638	0.96375706841814
BetaBinom	No	25	4	362	4.26973731214786	0.635497790066862
BetaBinom	No	25	5	406	8.84894180707633	0.91272243088228
BetaBinom	No	50	1	930	37.9376365875359	1.34250002677941
BetaBinom	No	50	2	1013	34.1242649869987	1.23116060437529
BetaBinom	No	50	3	944	29.8839172966945	1.18270538724127
BetaBinom	No	50	4	987	50.6234025401452	1.50837031833155
BetaBinom	No	50	5	933	35.7861478759962	1.29486856927585
BetaBinom	No	75	1	1509	58.0225361505193	1.35600075561181
BetaBinom	No	75	2	1435	59.5132348047558	1.40298035600464
BetaBinom	No	75	3	1512	58.9964766459352	1.3654369574635
BetaBinom	No	75	4	1488	65.3271643700814	1.44558001446618
BetaBinom	No	75	5	1469	60.406984980758	1.40019887492229
BetaNB	No	10	1	71	0.065059210164883	-0.359909023954601
BetaNB	No	10	2	89	0.166199863040992	-0.123757556835309
BetaNB	No	10	3	79	0.110658563596584	-0.225221948940971
BetaNB	No	10	4	87	0.127580221877685	-0.184417711927317
BetaNB	No	10	5	84	0.0720523340843741	-0.31712092171592
BetaNB	No	109	1	2212	94.7284137972127	1.49179389184134
BetaNB	No	25	1	375	11.8696376424753	1.10591164685736
BetaNB	No	25	2	399	9.98080520296065	0.981314899032137
BetaNB	No	25	3	376	11.9986243963201	1.10325247652741
BetaNB	No	25	4	367	10.2483221540557	1.02665243306985
BetaNB	No	25	5	421	12.4256200635889	1.07323866135731
BetaNB	No	50	1	987	58.3592811597628	1.6160214145435
BetaNB	No	50	2	1106	47.989286632351	1.40254694147942
BetaNB	No	50	3	1017	48.4252573818755	1.45357023114907
BetaNB	No	50	4	1051	60.6502958413492	1.60439038998737
BetaNB	No	50	5	1018	47.9815632725009	1.44263885355947
BetaNB	No	75	1	1642	77.7706372626664	1.51323514512846
BetaNB	No	75	2	1535	88.0843574958849	1.65184312045254
BetaNB	No	75	3	1535	76.3288132921908	1.5381804779111
BetaNB	No	75	4	1532	78.9204486284111	1.5662414055513
BetaNB	No	75	5	1629	85.3693966343934	1.59041359350547
BetaNB_alpha_1	No	10	1	1046	12.4981875863498	0.728376714156785
BetaNB_alpha_1	No	10	2	1041	10.3428573427989	0.661892056814723
BetaNB_alpha_1	No	10	3	1096	6.05254899082506	0.475522596720031
BetaNB_alpha_1	No	10	4	1066	6.87150874131272	0.51824211074733
BetaNB_alpha_1	No	10	5	1003	7.73376802013832	0.568121514258314
BetaNB_alpha_1	No	109	1	4794	62.6356159898963	0.983392267706562
BetaNB_alpha_1	No	25	1	2218	35.7526068626338	0.941070545251934
BetaNB_alpha_1	No	25	2	2102	31.5267459127325	0.898265938098618
BetaNB_alpha_1	No	25	3	1963	39.5241320599852	1.02795484733194
BetaNB_alpha_1	No	25	4	2013	26.7224914909663	0.834996038606411
BetaNB_alpha_1	No	25	5	2121	34.976371837903	0.942626400407341
BetaNB_alpha_1	No	50	1	3099	50.7831325372861	1.00284061768601
BetaNB_alpha_1	No	50	2	3235	47.9640947885144	0.963521643105377
BetaNB_alpha_1	No	50	3	3093	49.9761056330685	0.995298693398318
BetaNB_alpha_1	No	50	4	3277	61.0724391382702	1.07867746943135
BetaNB_alpha_1	No	50	5	3034	43.9832440342107	0.937535808928994
BetaNB_alpha_1	No	75	1	3963	61.1309823912988	1.02266569442981
BetaNB_alpha_1	No	75	2	3888	62.6512989013951	1.04000562573932
BetaNB_alpha_1	No	75	3	3698	61.6151868467109	1.0441787169769
BetaNB_alpha_1	No	75	4	3933	59.75637523828	1.01138035136355
BetaNB_alpha_1	No	75	5	3984	59.991316271395	1.01126216016538
Binom	No	10	1	2049	6.79285791859336	0.423007968298317
Binom	No	10	2	2062	7.85164226242199	0.456080655262546
Binom	No	10	3	2006	7.97247905658863	0.457545771723404
Binom	No	10	4	2099	8.62390559188264	0.476154167083656
Binom	No	10	5	1927	9.93745447545862	0.522560474931281
Binom	No	109	1	6503	27.8850663381711	0.628354175066948
Binom	No	25	1	3773	20.4935189991521	0.623750328229951
Binom	No	25	2	3506	15.9686527198872	0.553527416176758
Binom	No	25	3	3346	21.517380598446	0.657303723805957
Binom	No	25	4	3359	16.1263906668366	0.562396808394614
Binom	No	25	5	3750	16.5152022247144	0.556415512848785
Binom	No	50	1	4947	27.8849223091958	0.675168098744406
Binom	No	50	2	4875	28.6828303556886	0.684984090249242
Binom	No	50	3	4702	27.4092836178146	0.675538360163203
Binom	No	50	4	4974	32.4395938376725	0.722173998481839
Binom	No	50	5	4615	29.924539934075	0.710798258548286
Binom	No	75	1	5585	29.1218644301778	0.665431522802531
Binom	No	75	2	5711	33.7866157293964	0.716292785405824
Binom	No	75	3	5636	31.9552153360936	0.700847233984903
Binom	No	75	4	5741	36.3161578562166	0.741799425531166
Binom	No	75	5	5849	27.9770726205968	0.647177568290266
MCNB	No	10	1	1503	8.9648847510748	0.536749627409273
MCNB	No	10	2	1550	11.1133541762116	0.598213427277951
MCNB	No	10	3	1499	8.59287571900656	0.51862667034784
MCNB	No	10	4	1553	8.05707421071553	0.496887966874058
MCNB	No	10	5	1424	8.43443455998773	0.523838367677762
MCNB	No	109	1	5325	41.3570985995118	0.783688739045954
MCNB	No	25	1	2879	32.1046545381507	0.829258396278765
MCNB	No	25	2	2702	21.0906485960828	0.679080226445272
MCNB	No	25	3	2527	28.2128897295885	0.804154775610216
MCNB	No	25	4	2598	20.7754620885913	0.680274736874877
MCNB	No	25	5	2812	23.5522803221741	0.710571912009153
MCNB	No	50	1	3788	32.324249944034	0.760416340143807
MCNB	No	50	2	3849	34.0188628128797	0.77740899062034
MCNB	No	50	3	3692	33.6228799577761	0.780973282506229
MCNB	No	50	4	3965	41.0332147221512	0.844999221444991
MCNB	No	50	5	3635	30.6495852916697	0.747515230492278
MCNB	No	75	1	4581	37.9346429368708	0.781304394581454
MCNB	No	75	2	4487	38.0852200514422	0.785641236822115
MCNB	No	75	3	4498	39.3508484311172	0.800337782545932
MCNB	No	75	4	4557	39.5761290009155	0.797433495492027
MCNB	No	75	5	4633	40.244018311368	0.802470009903328
NB	No	10	1	1800	7.89722010297263	0.474992523065774
NB	No	10	2	1880	10.6542562866619	0.552715110357741
NB	No	10	3	1867	6.29562552207951	0.40746877201388
NB	No	10	4	1866	6.71794261387358	0.425321992239363
NB	No	10	5	1756	11.250966059954	0.573826130232424
NB	No	109	1	5921	33.0079201256754	0.689500110449957
NB	No	25	1	3341	30.1050525228891	0.777225470071181
NB	No	25	2	3186	23.1928183547574	0.686071724324304
NB	No	25	3	2947	25.8860285702595	0.741416472320418
NB	No	25	4	3022	19.2980132699981	0.631224383798448
NB	No	25	5	3281	21.3954585999018	0.652680776971237
NB	No	50	1	4342	29.9610094606173	0.712670433263108
NB	No	50	2	4425	33.7004632355414	0.754067197033998
NB	No	50	3	4221	26.4369472834419	0.672815534187188
NB	No	50	4	4528	36.8203326213084	0.780545515317082
NB	No	50	5	4162	26.1803154346265	0.671883213580113
NB	No	75	1	5179	32.4148749622694	0.708184617076548
NB	No	75	2	5153	35.9001991257268	0.746104229370162
NB	No	75	3	5091	36.5511811272522	0.757391795197038
NB	No	75	4	5104	33.6075082723436	0.720463357241628
NB	No	75	5	5280	35.847755545612	0.742197460151595
BetaBinom	Yes	10	1	75	2.84295177394951	1.04552157365991
BetaBinom	Yes	10	2	57	5.43397623614969	1.79979645964344
BetaBinom	Yes	10	3	70	2.01634707491555	0.856109839060185
BetaBinom	Yes	10	4	55	1.54639885094032	0.802023215788953
BetaBinom	Yes	10	5	46	0.921332966124156	0.56862202968106
BetaBinom	Yes	109	1	1214	59.1741461055627	1.49809012080891
BetaBinom	Yes	25	1	209	7.63448952202565	1.14378044465704
BetaBinom	Yes	25	2	206	8.3597246527663	1.20610031773348
BetaBinom	Yes	25	3	222	11.5982663694747	1.3925188120691
BetaBinom	Yes	25	4	235	11.3156708171911	1.32814123238263
BetaBinom	Yes	25	5	211	11.7320923961757	1.43219100063559
BetaBinom	Yes	50	1	547	40.3168067270886	1.7422395837266
BetaBinom	Yes	50	2	586	29.9331724530965	1.45462840351093
BetaBinom	Yes	50	3	463	30.6190751202823	1.6376443365606
BetaBinom	Yes	50	4	497	33.7094719698876	1.6640677699718
BetaBinom	Yes	50	5	518	34.2305364788105	1.6453968744431
BetaBinom	Yes	75	1	802	51.4945613816329	1.66303633910834
BetaBinom	Yes	75	2	775	40.9856107223656	1.50945634288189
BetaBinom	Yes	75	3	860	49.5754766421337	1.58562122120929
BetaBinom	Yes	75	4	867	42.3228305881731	1.46108284913782
BetaBinom	Yes	75	5	809	52.2003261330497	1.66976536622313
BetaNB	Yes	10	1	79	3.18714428268967	1.09680842045425
BetaNB	Yes	10	2	52	4.601415878463	1.70598580625896
BetaNB	Yes	10	3	77	2.25223389376166	0.880512891064508
BetaNB	Yes	10	4	66	1.92659398552682	0.857397743951061
BetaNB	Yes	10	5	47	1.58515468214179	0.884833814484713
BetaNB	Yes	109	1	1676	87.134035327728	1.59911909317156
BetaNB	Yes	25	1	258	11.8460847442205	1.31088860668848
BetaNB	Yes	25	2	236	13.6390441276172	1.469948179702
BetaNB	Yes	25	3	247	15.6582762285826	1.55045712749066
BetaNB	Yes	25	4	289	14.9025305951369	1.39489283363386
BetaNB	Yes	25	5	271	18.8790195883476	1.63401808736591
BetaNB	Yes	50	1	715	58.9290735410141	1.87086312230373
BetaNB	Yes	50	2	775	42.2181393513667	1.53007046554589
BetaNB	Yes	50	3	663	49.4491675209161	1.77263665889125
BetaNB	Yes	50	4	700	48.2371367612993	1.70990007006924
BetaNB	Yes	50	5	675	53.8054861180491	1.8337930923468
BetaNB	Yes	75	1	1158	78.6870760734829	1.75825632470482
BetaNB	Yes	75	2	1092	64.5351779209282	1.63469929969992
BetaNB	Yes	75	3	1193	74.5505377624456	1.6930251192152
BetaNB	Yes	75	4	1239	69.4793175438904	1.61061459225663
BetaNB	Yes	75	5	1164	74.8437583978251	1.71405831070315
BetaNB_alpha_1	Yes	10	1	171	3.64311866305465	0.808422467008278
BetaNB_alpha_1	Yes	10	2	671	11.980878465516	0.857267929519683
BetaNB_alpha_1	Yes	10	3	567	9.16797132935939	0.797727438283985
BetaNB_alpha_1	Yes	10	4	139	3.61483401095678	0.894882222180385
BetaNB_alpha_1	Yes	10	5	632	9.85195994437408	0.788663902989083
BetaNB_alpha_1	Yes	109	1	3357	58.4934321538165	1.06228476698815
BetaNB_alpha_1	Yes	25	1	1512	19.118271230041	0.796160770663238
BetaNB_alpha_1	Yes	25	2	1358	33.9208184949444	1.10395684424668
BetaNB_alpha_1	Yes	25	3	1427	39.2593367251442	1.16816189310395
BetaNB_alpha_1	Yes	25	4	1312	26.0385191139723	0.972892346660486
BetaNB_alpha_1	Yes	25	5	1425	33.4385300237663	1.07504567521525
BetaNB_alpha_1	Yes	50	1	2073	64.9283505105287	1.30455507613609
BetaNB_alpha_1	Yes	50	2	2247	52.1914871804053	1.14721094497963
BetaNB_alpha_1	Yes	50	3	2115	60.5304378907004	1.2527098230069
BetaNB_alpha_1	Yes	50	4	2180	60.5624730692092	1.24358177473356
BetaNB_alpha_1	Yes	50	5	2221	54.6526238041645	1.17277337762116
BetaNB_alpha_1	Yes	75	1	2733	59.4855070286287	1.13949654815699
BetaNB_alpha_1	Yes	75	2	2699	59.3764292073433	1.14335084396412
BetaNB_alpha_1	Yes	75	3	2811	61.0085089614106	1.1459870858155
BetaNB_alpha_1	Yes	75	4	2872	57.4340298241891	1.10599632215601
BetaNB_alpha_1	Yes	75	5	2747	60.5424634260498	1.15038509021383
Binom	Yes	10	1	883	6.98548553859217	0.574039489512217
Binom	Yes	10	2	1024	8.9704015160436	0.621403914224595
Binom	Yes	10	3	831	7.65010243198022	0.618795127985771
Binom	Yes	10	4	653	8.15027886425468	0.712971238029182
Binom	Yes	10	5	925	10.6563064478966	0.706855713187945
Binom	Yes	109	1	3441	40.8438182300401	0.881654121627745
Binom	Yes	25	1	1720	18.9069792577284	0.758547051308786
Binom	Yes	25	2	1562	28.5064003241802	0.963401495506518
Binom	Yes	25	3	1698	26.3277886583837	0.900225143194794
Binom	Yes	25	4	1455	20.0450778241981	0.819792475889866
Binom	Yes	25	5	1720	21.5889404908948	0.807238366012321
Binom	Yes	50	1	2352	46.8017326720179	1.06739204447593
Binom	Yes	50	2	2398	31.8704037197881	0.878583535065361
Binom	Yes	50	3	2375	40.2146272122151	0.986925552806452
Binom	Yes	50	4	2404	42.1019395064291	1.00815264044894
Binom	Yes	50	5	2464	35.6051650368502	0.918138626504003
Binom	Yes	75	1	2916	42.2852368454191	0.94427842778042
Binom	Yes	75	2	2902	39.7460902989659	0.917339419205743
Binom	Yes	75	3	3003	38.6291476708391	0.895983048367174
Binom	Yes	75	4	3047	37.6634168127061	0.881452642056253
Binom	Yes	75	5	2933	40.1965590918298	0.921180644854073
MCNB	Yes	10	1	842	7.54179502410786	0.610167156430095
MCNB	Yes	10	2	974	9.37199249389055	0.648303777274427
MCNB	Yes	10	3	791	8.38624293697126	0.663754854858397
MCNB	Yes	10	4	585	8.18953955021201	0.747364704653718
MCNB	Yes	10	5	870	11.1020393981939	0.7397968085924
MCNB	Yes	109	1	3568	41.4915303865845	0.881463538854548
MCNB	Yes	25	1	1726	18.9199514238958	0.757976259127429
MCNB	Yes	25	2	1529	32.5730945664654	1.03834052672354
MCNB	Yes	25	3	1675	29.5716555111699	0.959259850214632
MCNB	Yes	25	4	1473	23.508694701723	0.886700829406081
MCNB	Yes	25	5	1692	24.9759897341695	0.874613095028583
MCNB	Yes	50	1	2347	50.2565502922919	1.1067762810537
MCNB	Yes	50	2	2434	39.4588118762925	0.97491710946762
MCNB	Yes	50	3	2387	48.7944820350062	1.08571772843767
MCNB	Yes	50	4	2430	47.8157154805299	1.07136620582598
MCNB	Yes	50	5	2497	40.8281565217358	0.980053019181855
MCNB	Yes	75	1	2975	49.1473923523066	1.01314792715178
MCNB	Yes	75	2	3006	43.9071026878837	0.955748137976206
MCNB	Yes	75	3	3044	47.9088694089696	0.995132693271195
MCNB	Yes	75	4	3117	43.2504891780076	0.94000353032179
MCNB	Yes	75	5	2980	45.285363693232	0.97413047441739
NB	Yes	10	1	1024	7.76179307059774	0.578525394513895
NB	Yes	10	2	1247	8.60838879611887	0.567479372882358
NB	Yes	10	3	1014	7.71487370513278	0.578738156761604
NB	Yes	10	4	772	8.57150663066337	0.687044961060692
NB	Yes	10	5	1102	10.6516994176773	0.66319953078919
NB	Yes	109	1	4010	37.9610314897907	0.823195275806678
NB	Yes	25	1	2048	16.7440871592101	0.675466213463134
NB	Yes	25	2	1871	32.7663724578674	0.977775443988761
NB	Yes	25	3	2049	27.3972915318784	0.867712552667858
NB	Yes	25	4	1752	20.3649435793331	0.77874110019828
NB	Yes	25	5	2034	28.4481847961986	0.884118275746295
NB	Yes	50	1	2776	47.3632495065236	1.02769738318665
NB	Yes	50	2	2841	34.4037680712678	0.875034864572634
NB	Yes	50	3	2839	43.6196059703769	0.980512526508517
NB	Yes	50	4	2854	45.4056351665278	1.00189367369873
NB	Yes	50	5	2962	36.8329623477645	0.890939342337556
NB	Yes	75	1	3437	43.3901304174557	0.92034592877199
NB	Yes	75	2	3449	39.9958161595207	0.883200887804749
NB	Yes	75	3	3543	40.9543253516822	0.888632633960647
NB	Yes	75	4	3544	38.4156483513478	0.860675711756107
NB	Yes	75	5	3478	44.2879330071953	0.929915545133697
