## Supplementary Table S3 for "Statistical framework for calling allelic imbalance in high-throughput sequencing data"

### Sheet: DNase-Seq
#GTRD_EXP	CELLS	GTRD_ALIGNS	GEO	ENCODE	BADGROUP	REFBIAS	MEAN_BAD	GTRD_EXP_ID	GTRD_CELL_ID
DEXP000068_1	K562 (myelogenous leukemia)	DALIGNS000068_1		ENCSR921NMD	cluster178_K562__myelogenous_leukemia_@_labs_john-stamatoyannopoulos___biosamples_ENCBS474HJS_	1.105449206	2.419148936	DEXP000068	514
DEXP000068_2	K562 (myelogenous leukemia)	DALIGNS000068_2		ENCSR921NMD	cluster178_K562__myelogenous_leukemia_@_labs_john-stamatoyannopoulos___biosamples_ENCBS474HJS_	1.054099275	2.419148936	DEXP000068	514
DEXP000128_1	WA09 (embryonic stem cells)	DALIGNS000128_1		ENCSR275ICP	cluster140_WA09__embryonic_stem_cells_@_labs_john-stamatoyannopoulos___biosamples_ENCBS113LZP_	1.120188922	1.938529785	DEXP000128	396
DEXP000128_2	WA09 (embryonic stem cells)	DALIGNS000128_2		ENCSR275ICP	cluster140_WA09__embryonic_stem_cells_@_labs_john-stamatoyannopoulos___biosamples_ENCBS113LZP_	1.119101358	1.938529785	DEXP000128	396
DEXP000146	skin fibroblast	DALIGNS000146		ENCSR360LBD	cluster85_skin_fibroblast@_labs_john-stamatoyannopoulos___biosamples_ENCBS890NFL_	1.410273973	1.136363636	DEXP000146	1572
DEXP000147_1	WA09 (embryonic stem cells)	DALIGNS000147_1	GSE90283	ENCSR017OZH	cluster140_WA09__embryonic_stem_cells_@_labs_john-stamatoyannopoulos___biosamples_ENCBS477SFO_	1.108871716	1.687214612	DEXP000147	396
DEXP000147_2	WA09 (embryonic stem cells)	DALIGNS000147_2	GSE90283	ENCSR017OZH	cluster532_WA09__embryonic_stem_cells_@_labs_john-stamatoyannopoulos___biosamples_ENCBS477SFO_	1.279148674	1.653846154	DEXP000147	396
DEXP000167	skin fibroblast	DALIGNS000167		ENCSR670VQZ	cluster85_skin_fibroblast@_labs_john-stamatoyannopoulos___biosamples_ENCBS626MGZ_	1.22005571	1	DEXP000167	1572
DEXP000168	skin fibroblast	DALIGNS000168		ENCSR383BLX	cluster85_skin_fibroblast@_labs_john-stamatoyannopoulos___biosamples_ENCBS318GXE_	1.147218453	2.340724316	DEXP000168	1572
DEXP000176	skin fibroblast	DALIGNS000176		ENCSR217RVH	cluster85_skin_fibroblast@_labs_john-stamatoyannopoulos___biosamples_ENCBS814ABX_	1.120834347	2.226467331	DEXP000176	1572
DEXP000211	skin fibroblast	DALIGNS000211		ENCSR184LMY	cluster256_skin_fibroblast@_labs_john-stamatoyannopoulos___biosamples_ENCBS336CDQ_	1.174479836	2.383809524	DEXP000211	1572
DEXP000390	K562 (myelogenous leukemia)	DALIGNS000390		ENCSR000EKR	cluster3_K562__myelogenous_leukemia_@_labs_gregory-crawford___biosamples_ENCBS777AAA_	1.438291139	1.961538462	DEXP000390	514
DEXP000520_1	K562 (myelogenous leukemia)	DALIGNS000520_1		ENCSR000EOT	cluster1_K562__myelogenous_leukemia_@_labs_john-stamatoyannopoulos___biosamples_ENCBS545WKJ_	1.137242472	2.69379845	DEXP000520	514
DEXP000520_2	K562 (myelogenous leukemia)	DALIGNS000520_2		ENCSR000EOT	cluster7_K562__myelogenous_leukemia_@_labs_john-stamatoyannopoulos___biosamples_ENCBS545WKJ_	1.117924528	1.833333333	DEXP000520	514
DEXP000524_1	K562 (myelogenous leukemia)	DALIGNS000524_1		ENCSR000EOY	cluster2_K562__myelogenous_leukemia_@_labs_john-stamatoyannopoulos___biosamples_ENCBS566SQN_	1.121335182	2.622395833	DEXP000524	514
DEXP000526	skin fibroblast	DALIGNS000526		ENCSR770DEN	cluster85_skin_fibroblast@_labs_john-stamatoyannopoulos___biosamples_ENCBS180EDA_	1.131352967	2.247512438	DEXP000526	1572
DEXP000563_1	WA09 (embryonic stem cells)	DALIGNS000563_1	GSE90429	ENCSR943SYS	cluster140_WA09__embryonic_stem_cells_@_labs_john-stamatoyannopoulos___biosamples_ENCBS417MAQ_	1.156521226	1.884180791	DEXP000563	396
DEXP000563_2	WA09 (embryonic stem cells)	DALIGNS000563_2	GSE90429	ENCSR943SYS	cluster563_WA09__embryonic_stem_cells_@_labs_john-stamatoyannopoulos___biosamples_ENCBS417MAQ_	1.281549109	2.058139535	DEXP000563	396
DEXP000572_1	K562 (myelogenous leukemia)	DALIGNS000572_1		ENCSR000EPC	cluster11_K562__myelogenous_leukemia_@_labs_john-stamatoyannopoulos___biosamples_ENCBS039ENC_	1.06398879	2.145833333	DEXP000572	514
DEXP000649	skin fibroblast	DALIGNS000649		ENCSR648GDP	cluster85_skin_fibroblast@_labs_john-stamatoyannopoulos___biosamples_ENCBS991CER_	1.169647696	1.086956522	DEXP000649	1572
DEXP000658	skin fibroblast	DALIGNS000658		ENCSR562ACY	cluster85_skin_fibroblast@_labs_john-stamatoyannopoulos___biosamples_ENCBS939LTL_	1.242744063	1.166666667	DEXP000658	1572
DEXP000669_1	WA09 (embryonic stem cells)	DALIGNS000669_1	GSE90392	ENCSR754LIN	cluster141_WA09__embryonic_stem_cells_@_labs_john-stamatoyannopoulos___biosamples_ENCBS741LLD_	1.174526595	1.652046784	DEXP000669	396
DEXP000669_2	WA09 (embryonic stem cells)	DALIGNS000669_2	GSE90392	ENCSR754LIN	cluster574_WA09__embryonic_stem_cells_@_labs_john-stamatoyannopoulos___biosamples_ENCBS741LLD_	1.163283164	1.516666667	DEXP000669	396
DEXP000738	WA09 (embryonic stem cells)	DALIGNS000738		ENCSR915BSC	cluster143_WA09__embryonic_stem_cells_@_labs_john-stamatoyannopoulos___biosamples_ENCBS399JWQ_	1.251002406	1	DEXP000738	396
DEXP000739	skin fibroblast	DALIGNS000739		ENCSR555TFE	cluster85_skin_fibroblast@_labs_john-stamatoyannopoulos___biosamples_ENCBS675BHK_	1.472257518	1.37037037	DEXP000739	1572
DEXP000752	skin fibroblast	DALIGNS000752		ENCSR325LYJ	cluster85_skin_fibroblast@_labs_john-stamatoyannopoulos___biosamples_ENCBS696WUI_	1.119582277	2.242948718	DEXP000752	1572
DEXP000761_1	WA09 (embryonic stem cells)	DALIGNS000761_1	GSE90434	ENCSR964WHY	cluster141_WA09__embryonic_stem_cells_@_labs_john-stamatoyannopoulos___biosamples_ENCBS853WXF_	1.171037789	1.507092199	DEXP000761	396
DEXP000761_2	WA09 (embryonic stem cells)	DALIGNS000761_2	GSE90434	ENCSR964WHY	cluster146_WA09__embryonic_stem_cells_@_labs_john-stamatoyannopoulos___biosamples_ENCBS853WXF_	1.199164747	1.560606061	DEXP000761	396
DEXP000833	skin fibroblast	DALIGNS000833		ENCSR371KRY	cluster85_skin_fibroblast@_labs_john-stamatoyannopoulos___biosamples_ENCBS070UWK_	1.432615125	1.125	DEXP000833	1572
DEXP001049	K562 (myelogenous leukemia)	DALIGNS001049	GSE26328,GSE51341		cluster17_K562__myelogenous_leukemia_@GSE26328,GSE51341	1.066516347	2.225	DEXP001049	514
DEXP001417	K562 (myelogenous leukemia)	DALIGNS001417	GSE70973		cluster4_K562__myelogenous_leukemia_@GSE70973	1.270588235	1.857142857	DEXP001417	514
DEXP001418	K562 (myelogenous leukemia)	DALIGNS001418	GSE70973		cluster7_K562__myelogenous_leukemia_@GSE70973	1.387900356	2.045454545	DEXP001418	514
DEXP001420	K562 (myelogenous leukemia)	DALIGNS001420	GSE70973		cluster4_K562__myelogenous_leukemia_@GSE70973	1.228571429	1.857142857	DEXP001420	514
DEXP001421	K562 (myelogenous leukemia)	DALIGNS001421	GSE70973		cluster7_K562__myelogenous_leukemia_@GSE70973	1.461538462	2.045454545	DEXP001421	514
DEXP001422	K562 (myelogenous leukemia)	DALIGNS001422	GSE70973		cluster7_K562__myelogenous_leukemia_@GSE70973	1.434782609	2.045454545	DEXP001422	514
DEXP001423	K562 (myelogenous leukemia)	DALIGNS001423	GSE70973		cluster4_K562__myelogenous_leukemia_@GSE70973	1.219047619	1.857142857	DEXP001423	514
DEXP001424	K562 (myelogenous leukemia)	DALIGNS001424	GSE70973		cluster4_K562__myelogenous_leukemia_@GSE70973	1.490196078	1.857142857	DEXP001424	514
DEXP001425	K562 (myelogenous leukemia)	DALIGNS001425	GSE70973		cluster7_K562__myelogenous_leukemia_@GSE70973	1.357366771	2.045454545	DEXP001425	514
DEXP001426	K562 (myelogenous leukemia)	DALIGNS001426	GSE70973		cluster4_K562__myelogenous_leukemia_@GSE70973	1.166666667	1.857142857	DEXP001426	514
DEXP001427	K562 (myelogenous leukemia)	DALIGNS001427	GSE70973		cluster7_K562__myelogenous_leukemia_@GSE70973	1.259668508	2.045454545	DEXP001427	514
DEXP001428	K562 (myelogenous leukemia)	DALIGNS001428	GSE70973		cluster7_K562__myelogenous_leukemia_@GSE70973	1.386292835	2.045454545	DEXP001428	514
DEXP001429	K562 (myelogenous leukemia)	DALIGNS001429	GSE70973		cluster4_K562__myelogenous_leukemia_@GSE70973	1.421875	1.857142857	DEXP001429	514
DEXP001430	K562 (myelogenous leukemia)	DALIGNS001430	GSE70973		cluster7_K562__myelogenous_leukemia_@GSE70973	1.474137931	2.045454545	DEXP001430	514
DEXP001431	K562 (myelogenous leukemia)	DALIGNS001431	GSE70973		cluster4_K562__myelogenous_leukemia_@GSE70973	1.272727273	1.857142857	DEXP001431	514
DEXP001444	WA09 (embryonic stem cells)	DALIGNS001444	GSE18927,GSE51341	ENCSR915BSC	cluster142_WA09__embryonic_stem_cells_@_labs_john-stamatoyannopoulos___biosamples_ENCBS399JWQ_	1.05982906	1	DEXP001444	396
DEXP001455	skin fibroblast	DALIGNS001455	GSE18927,GSE51341	ENCSR184LMY	cluster256_skin_fibroblast@_labs_john-stamatoyannopoulos___biosamples_ENCBS336CDQ_	1.395089286	2.383809524	DEXP001455	1572
DEXP001466	skin fibroblast	DALIGNS001466	GSE18927,GSE51341	ENCSR770DEN	cluster85_skin_fibroblast@_labs_john-stamatoyannopoulos___biosamples_ENCBS180EDA_	1.248511905	2.247512438	DEXP001466	1572
DEXP001473	skin fibroblast	DALIGNS001473	GSE18927,GSE51341	ENCSR325LYJ	cluster85_skin_fibroblast@_labs_john-stamatoyannopoulos___biosamples_ENCBS696WUI_	1.254389242	2.242948718	DEXP001473	1572
DEXP001478	skin fibroblast	DALIGNS001478	GSE18927,GSE51341	ENCSR217RVH	cluster85_skin_fibroblast@_labs_john-stamatoyannopoulos___biosamples_ENCBS814ABX_	1.280612245	2.226467331	DEXP001478	1572
DEXP001526	K562 (myelogenous leukemia)	DALIGNS001526	GSE74999		cluster8_K562__myelogenous_leukemia_@GSE74999	1.496932515	2	DEXP001526	514
DEXP001529	K562 (myelogenous leukemia)	DALIGNS001529	GSE74999		cluster9_K562__myelogenous_leukemia_@GSE74999	1.383561644	2	DEXP001529	514
DEXP001530	K562 (myelogenous leukemia)	DALIGNS001530	GSE74999		cluster15_K562__myelogenous_leukemia_@GSE74999	1.49689441	9375-01-01	DEXP001530	514
DEXP001531	K562 (myelogenous leukemia)	DALIGNS001531	GSE74999		cluster19_K562__myelogenous_leukemia_@GSE74999	1.433333333	2	DEXP001531	514
DEXP001538	K562 (myelogenous leukemia)	DALIGNS001538	GSE74999		cluster7_K562__myelogenous_leukemia_@GSE74999	1.41875	2.233333333	DEXP001538	514
DEXP001540	K562 (myelogenous leukemia)	DALIGNS001540	GSE74999		cluster7_K562__myelogenous_leukemia_@GSE74999	1.495412844	2.233333333	DEXP001540	514
DEXP001542	K562 (myelogenous leukemia)	DALIGNS001542	GSE74999		cluster7_K562__myelogenous_leukemia_@GSE74999	1.422727273	2.233333333	DEXP001542	514
DEXP001545	K562 (myelogenous leukemia)	DALIGNS001545	GSE74999		cluster7_K562__myelogenous_leukemia_@GSE74999	1.365079365	2.233333333	DEXP001545	514
DEXP001754	K562 (myelogenous leukemia)	DALIGNS001754	GSE90285		cluster8_K562__myelogenous_leukemia_@GSE90285	1.1196875	1.932432432	DEXP001754	514
DEXP001756	K562 (myelogenous leukemia)	DALIGNS001756	GSE90290		cluster7_K562__myelogenous_leukemia_@GSE90290	1.100948302	1.955284553	DEXP001756	514
DEXP001757	K562 (myelogenous leukemia)	DALIGNS001757	GSE90294		cluster4_K562__myelogenous_leukemia_@GSE90294	1.078961601	1.86	DEXP001757	514
DEXP001758	K562 (myelogenous leukemia)	DALIGNS001758	GSE90297		cluster12_K562__myelogenous_leukemia_@GSE90297	1.074660633	2.151162791	DEXP001758	514
DEXP001759	K562 (myelogenous leukemia)	DALIGNS001759	GSE90298		cluster7_K562__myelogenous_leukemia_@GSE90298	1.109973046	1.880208333	DEXP001759	514
DEXP001760	K562 (myelogenous leukemia)	DALIGNS001760	GSE90301		cluster7_K562__myelogenous_leukemia_@GSE90301	1.101615074	1.899122807	DEXP001760	514
DEXP001761	K562 (myelogenous leukemia)	DALIGNS001761	GSE90303		cluster7_K562__myelogenous_leukemia_@GSE90303	0.979094077	2	DEXP001761	514
DEXP001762	K562 (myelogenous leukemia)	DALIGNS001762	GSE90304		cluster7_K562__myelogenous_leukemia_@GSE90304	0.994620442	2023-09-01	DEXP001762	514
DEXP001763	K562 (myelogenous leukemia)	DALIGNS001763	GSE90309		cluster13_K562__myelogenous_leukemia_@GSE90309	1.079628532	2.317610063	DEXP001763	514
DEXP001765	K562 (myelogenous leukemia)	DALIGNS001765	GSE90313		cluster7_K562__myelogenous_leukemia_@GSE90313	1.01181376	1.884615385	DEXP001765	514
DEXP001766	K562 (myelogenous leukemia)	DALIGNS001766	GSE90319		cluster5_K562__myelogenous_leukemia_@GSE90319	1.028846154	2.0625	DEXP001766	514
DEXP001767	K562 (myelogenous leukemia)	DALIGNS001767	GSE90329		cluster7_K562__myelogenous_leukemia_@GSE90329	1.133616119	1.944444444	DEXP001767	514
DEXP001768	K562 (myelogenous leukemia)	DALIGNS001768	GSE90333		cluster7_K562__myelogenous_leukemia_@GSE90333	1.042979943	2	DEXP001768	514
DEXP001769	K562 (myelogenous leukemia)	DALIGNS001769	GSE90338		cluster7_K562__myelogenous_leukemia_@GSE90338	1.024707412	1.933333333	DEXP001769	514
DEXP001772	K562 (myelogenous leukemia)	DALIGNS001772	GSE90343		cluster7_K562__myelogenous_leukemia_@GSE90343	1.054977712	1.910714286	DEXP001772	514
DEXP001773	K562 (myelogenous leukemia)	DALIGNS001773	GSE90352		cluster7_K562__myelogenous_leukemia_@GSE90352	1.062049861	1.88	DEXP001773	514
DEXP001774	K562 (myelogenous leukemia)	DALIGNS001774	GSE90350		cluster5_K562__myelogenous_leukemia_@GSE90350	1.165964617	1.975	DEXP001774	514
DEXP001775	K562 (myelogenous leukemia)	DALIGNS001775	GSE90354		cluster7_K562__myelogenous_leukemia_@GSE90354	1.078414477	1.930555556	DEXP001775	514
DEXP001776	K562 (myelogenous leukemia)	DALIGNS001776	GSE90358		cluster9_K562__myelogenous_leukemia_@GSE90358	1.047891351	2.134259259	DEXP001776	514
DEXP001777	K562 (myelogenous leukemia)	DALIGNS001777	GSE90358		cluster7_K562__myelogenous_leukemia_@GSE90358	1.079329609	2.048245614	DEXP001777	514
DEXP001778	K562 (myelogenous leukemia)	DALIGNS001778	GSE90362		cluster5_K562__myelogenous_leukemia_@GSE90362	1.117073171	1.982142857	DEXP001778	514
DEXP001779	K562 (myelogenous leukemia)	DALIGNS001779	GSE90359		cluster7_K562__myelogenous_leukemia_@GSE90359	1.089777195	1.944444444	DEXP001779	514
DEXP001782	K562 (myelogenous leukemia)	DALIGNS001782	GSE90370		cluster7_K562__myelogenous_leukemia_@GSE90370	1.09537266	1.918918919	DEXP001782	514
DEXP001785	K562 (myelogenous leukemia)	DALIGNS001785	GSE90375		cluster5_K562__myelogenous_leukemia_@GSE90375	1.098591549	1.921052632	DEXP001785	514
DEXP001786	K562 (myelogenous leukemia)	DALIGNS001786	GSE90377		cluster7_K562__myelogenous_leukemia_@GSE90377	1.097643098	2.016666667	DEXP001786	514
DEXP001787	K562 (myelogenous leukemia)	DALIGNS001787	GSE90387		cluster8_K562__myelogenous_leukemia_@GSE90387	1.071944612	2.060185185	DEXP001787	514
DEXP001788	K562 (myelogenous leukemia)	DALIGNS001788	GSE90389		cluster7_K562__myelogenous_leukemia_@GSE90389	1.054773083	1.84	DEXP001788	514
DEXP001790	K562 (myelogenous leukemia)	DALIGNS001790	GSE90404		cluster7_K562__myelogenous_leukemia_@GSE90404	1.089910776	1.869565217	DEXP001790	514
DEXP001791	K562 (myelogenous leukemia)	DALIGNS001791	GSE90406		cluster8_K562__myelogenous_leukemia_@GSE90406	1.057109098	1.90625	DEXP001791	514
DEXP001792	K562 (myelogenous leukemia)	DALIGNS001792	GSE90409		cluster5_K562__myelogenous_leukemia_@GSE90409	1.116613419	2.177419355	DEXP001792	514
DEXP001793	K562 (myelogenous leukemia)	DALIGNS001793	GSE90419		cluster7_K562__myelogenous_leukemia_@GSE90419	1.061294471	2.021929825	DEXP001793	514
DEXP001794	K562 (myelogenous leukemia)	DALIGNS001794	GSE90421		cluster5_K562__myelogenous_leukemia_@GSE90421	1.107271095	1.933333333	DEXP001794	514
DEXP001796	K562 (myelogenous leukemia)	DALIGNS001796	GSE90425		cluster7_K562__myelogenous_leukemia_@GSE90425	1.057926829	2023-09-01	DEXP001796	514
DEXP001797	K562 (myelogenous leukemia)	DALIGNS001797	GSE90430		cluster7_K562__myelogenous_leukemia_@GSE90430	1.078363914	2.067708333	DEXP001797	514
DEXP001798	K562 (myelogenous leukemia)	DALIGNS001798	GSE90436		cluster5_K562__myelogenous_leukemia_@GSE90436	1.099043716	1.94	DEXP001798	514
DEXP001799	K562 (myelogenous leukemia)	DALIGNS001799	GSE90438		cluster7_K562__myelogenous_leukemia_@GSE90438	1.079840319	1.961538462	DEXP001799	514
DEXP001852	skin fibroblast	DALIGNS001852	GSE18927,GSE51341	ENCSR184LMY	cluster256_skin_fibroblast@_labs_john-stamatoyannopoulos___biosamples_ENCBS336CDQ_	1.233277958	2.383809524	DEXP001852	1572
DEXP001853	skin fibroblast	DALIGNS001853	GSE18927,GSE51341	ENCSR770DEN	cluster85_skin_fibroblast@_labs_john-stamatoyannopoulos___biosamples_ENCBS180EDA_	1.180419697	2.247512438	DEXP001853	1572
DEXP001855	skin fibroblast	DALIGNS001855	GSE18927,GSE51341	ENCSR325LYJ	cluster85_skin_fibroblast@_labs_john-stamatoyannopoulos___biosamples_ENCBS696WUI_	1.212795324	2.242948718	DEXP001855	1572
DEXP001856	skin fibroblast	DALIGNS001856	GSE18927,GSE51341	ENCSR383BLX	cluster85_skin_fibroblast@_labs_john-stamatoyannopoulos___biosamples_ENCBS318GXE_	1.218087575	2.340724316	DEXP001856	1572
DEXP001857	skin fibroblast	DALIGNS001857	GSE18927,GSE51341	ENCSR217RVH	cluster85_skin_fibroblast@_labs_john-stamatoyannopoulos___biosamples_ENCBS814ABX_	1.178303271	2.226467331	DEXP001857	1572

### Sheet: ATAC-Seq
#GTRD_EXP	CELLS	GTRD_ALIGNS	GEO	BADGROUP	REFBIAS	MEAN_BAD	GTRD_CELL_ID
AEXP000957	WA09 (embryonic stem cells)	AALIGNS000957	GSE104232	cluster43_WA09__embryonic_stem_cells_@GSE104232	1.066252186	1.517361111	396
AEXP000963	WA09 (embryonic stem cells)	AALIGNS000963	GSE105028	cluster30_WA09__embryonic_stem_cells_@GSE105028	0.904347826	1	396
AEXP000965	WA09 (embryonic stem cells)	AALIGNS000965	GSE105028	cluster48_WA09__embryonic_stem_cells_@GSE105028	1.015017065	1	396
AEXP000966	WA09 (embryonic stem cells)	AALIGNS000966	GSE105028	cluster48_WA09__embryonic_stem_cells_@GSE105028	1.036809816	1	396
AEXP000967	WA09 (embryonic stem cells)	AALIGNS000967	GSE105028	cluster47_WA09__embryonic_stem_cells_@GSE105028	1.079205431	1.202702703	396
AEXP000968	WA09 (embryonic stem cells)	AALIGNS000968	GSE105028	cluster41_WA09__embryonic_stem_cells_@GSE105028	1.115994869	1.733796296	396
AEXP001281	K562 (myelogenous leukemia)	AALIGNS001281	GSE108513	cluster1868_K562__myelogenous_leukemia_@GSE108513	1.088495575	1.785714286	514
AEXP001282	K562 (myelogenous leukemia)	AALIGNS001282	GSE108513	cluster1869_K562__myelogenous_leukemia_@GSE108513	1.016431925	2	514
AEXP001283	K562 (myelogenous leukemia)	AALIGNS001283	GSE108513	cluster1870_K562__myelogenous_leukemia_@GSE108513	0.907378336	2023-09-01	514
AEXP001741	22RV1 (prostate carcinoma)	AALIGNS001741	GSE115617	cluster715_22RV1__prostate_carcinoma_@GSE115617	1.020160311	1.475609756	7
AEXP001742	22RV1 (prostate carcinoma)	AALIGNS001742	GSE115617	cluster715_22RV1__prostate_carcinoma_@GSE115617	1.021725888	1.475609756	7
AEXP002279	K562 (myelogenous leukemia)	AALIGNS002279	GSE121993	cluster666_K562__myelogenous_leukemia_@GSE121993	0.98561601	2	514
AEXP002280	K562 (myelogenous leukemia)	AALIGNS002280	GSE121993	cluster670_K562__myelogenous_leukemia_@GSE121993	1.038356164	1.875	514
AEXP002313	HCASMC (Human coronary artery smooth muscle cells)	AALIGNS002313	GSE122756	cluster538_HCASMC__Human_coronary_artery_smooth_muscle_cells_@GSE122756	1.007360469	1.782828283	192
AEXP002314	HCASMC (Human coronary artery smooth muscle cells)	AALIGNS002314	GSE122756	cluster538_HCASMC__Human_coronary_artery_smooth_muscle_cells_@GSE122756	1.02292829	1.782828283	192
AEXP002315	HCASMC (Human coronary artery smooth muscle cells)	AALIGNS002315	GSE122756	cluster538_HCASMC__Human_coronary_artery_smooth_muscle_cells_@GSE122756	1.026184539	1.782828283	192
AEXP002316	HCASMC (Human coronary artery smooth muscle cells)	AALIGNS002316	GSE122756	cluster539_HCASMC__Human_coronary_artery_smooth_muscle_cells_@GSE122756	1.018399696	1.963615023	192
AEXP002318	HCASMC (Human coronary artery smooth muscle cells)	AALIGNS002318	GSE122756	cluster538_HCASMC__Human_coronary_artery_smooth_muscle_cells_@GSE122756	1.012255938	1.782828283	192
AEXP002495	K562 (myelogenous leukemia)	AALIGNS002495	GSE129086	cluster667_K562__myelogenous_leukemia_@GSE129086	1.049812265	2.163333333	514
AEXP002573	fibroblasts	AALIGNS002573	GSE68069	cluster546_fibroblasts@GSE68069	1.088469185	1.078125	2360
AEXP002574	fibroblasts	AALIGNS002574	GSE68069	cluster546_fibroblasts@GSE68069	1.045729403	1.078125	2360
AEXP002575	fibroblasts	AALIGNS002575	GSE68069	cluster547_fibroblasts@GSE68069	1.034677816	1.261904762	2360
AEXP002576	fibroblasts	AALIGNS002576	GSE68069	cluster547_fibroblasts@GSE68069	1.026343519	1.261904762	2360
AEXP002626	HCASMC (Human coronary artery smooth muscle cells)	AALIGNS002626	GSE72696	cluster688_HCASMC__Human_coronary_artery_smooth_muscle_cells_@GSE72696	1.073233574	1.89335477	192
AEXP002627	HCASMC (Human coronary artery smooth muscle cells)	AALIGNS002627	GSE72696	cluster688_HCASMC__Human_coronary_artery_smooth_muscle_cells_@GSE72696	1.06830224	1.89335477	192
AEXP002628	HCASMC (Human coronary artery smooth muscle cells)	AALIGNS002628	GSE72696	cluster688_HCASMC__Human_coronary_artery_smooth_muscle_cells_@GSE72696	1.04895541	1.89335477	192
AEXP002629	HCASMC (Human coronary artery smooth muscle cells)	AALIGNS002629	GSE72696	cluster688_HCASMC__Human_coronary_artery_smooth_muscle_cells_@GSE72696	1.054941658	1.89335477	192
AEXP002630	HCASMC (Human coronary artery smooth muscle cells)	AALIGNS002630	GSE72696	cluster537_HCASMC__Human_coronary_artery_smooth_muscle_cells_@GSE72696	1.035422906	1.850241546	192
AEXP002631	HCASMC (Human coronary artery smooth muscle cells)	AALIGNS002631	GSE72696	cluster537_HCASMC__Human_coronary_artery_smooth_muscle_cells_@GSE72696	1.056200228	1.850241546	192
AEXP002632	HCASMC (Human coronary artery smooth muscle cells)	AALIGNS002632	GSE72696	cluster537_HCASMC__Human_coronary_artery_smooth_muscle_cells_@GSE72696	1.020513371	1.850241546	192
AEXP002633	HCASMC (Human coronary artery smooth muscle cells)	AALIGNS002633	GSE72696	cluster537_HCASMC__Human_coronary_artery_smooth_muscle_cells_@GSE72696	1.027448588	1.850241546	192
AEXP003268	WA09 (embryonic stem cells)	AALIGNS003268	GSE92279	cluster47_WA09__embryonic_stem_cells_@GSE92279	1.045556266	2023-06-01	396
AEXP003276	K562 (myelogenous leukemia)	AALIGNS003276	GSE92871	cluster400_K562__myelogenous_leukemia_@GSE92871	0.891304348	2023-08-01	514
AEXP003279	K562 (myelogenous leukemia)	AALIGNS003279	GSE92871	cluster400_K562__myelogenous_leukemia_@GSE92871	1.0375	2023-08-01	514
AEXP003282	K562 (myelogenous leukemia)	AALIGNS003282	GSE92871	cluster400_K562__myelogenous_leukemia_@GSE92871	0.791666667	2023-08-01	514
AEXP003577	22RV1 (prostate carcinoma)	AALIGNS003577	GSE99378	cluster715_22RV1__prostate_carcinoma_@GSE99378	1.06156183	1.883084577	7
AEXP003578	22RV1 (prostate carcinoma)	AALIGNS003578	GSE99378	cluster715_22RV1__prostate_carcinoma_@GSE99378	1.048228346	1.883084577	7
AEXP007839	K562 (myelogenous leukemia)	AALIGNS007839	GSE131349	cluster261_K562__myelogenous_leukemia_@GSE131349	1.005092298	1.953125	514
AEXP007840	K562 (myelogenous leukemia)	AALIGNS007840	GSE131349	cluster261_K562__myelogenous_leukemia_@GSE131349	0.9933695	1.953125	514
AEXP007841	K562 (myelogenous leukemia)	AALIGNS007841	GSE131349	cluster256_K562__myelogenous_leukemia_@GSE131349	1.064546305	1.894736842	514
AEXP007842	K562 (myelogenous leukemia)	AALIGNS007842	GSE131349	cluster260_K562__myelogenous_leukemia_@GSE131349	1.054779807	1.958333333	514
AEXP007843	K562 (myelogenous leukemia)	AALIGNS007843	GSE131349	cluster263_K562__myelogenous_leukemia_@GSE131349	1.029928432	1.911764706	514
AEXP007844	K562 (myelogenous leukemia)	AALIGNS007844	GSE131349	cluster263_K562__myelogenous_leukemia_@GSE131349	1.004146919	1.911764706	514
AEXP007845	K562 (myelogenous leukemia)	AALIGNS007845	GSE131349	cluster265_K562__myelogenous_leukemia_@GSE131349	1.050864198	1.921052632	514
AEXP007846	K562 (myelogenous leukemia)	AALIGNS007846	GSE131349	cluster263_K562__myelogenous_leukemia_@GSE131349	0.985490424	1.911764706	514
AEXP007847	K562 (myelogenous leukemia)	AALIGNS007847	GSE131349	cluster257_K562__myelogenous_leukemia_@GSE131349	0.98244382	1.888888889	514
AEXP007848	K562 (myelogenous leukemia)	AALIGNS007848	GSE131349	cluster260_K562__myelogenous_leukemia_@GSE131349	1.041834677	1.958333333	514
AEXP007850	K562 (myelogenous leukemia)	AALIGNS007850	GSE131349	cluster1462_K562__myelogenous_leukemia_@GSE131349	1.058268141	2023-09-01	514
AEXP007851	K562 (myelogenous leukemia)	AALIGNS007851	GSE131349	cluster1458_K562__myelogenous_leukemia_@GSE131349	1.109963346	1.807692308	514
AEXP007852	K562 (myelogenous leukemia)	AALIGNS007852	GSE131349	cluster258_K562__myelogenous_leukemia_@GSE131349	0.966628308	1.807692308	514
AEXP007853	K562 (myelogenous leukemia)	AALIGNS007853	GSE131349	cluster261_K562__myelogenous_leukemia_@GSE131349	1.045792079	1.953125	514
AEXP007854	K562 (myelogenous leukemia)	AALIGNS007854	GSE131349	cluster263_K562__myelogenous_leukemia_@GSE131349	1.005061461	1.911764706	514
AEXP007855	K562 (myelogenous leukemia)	AALIGNS007855	GSE131349	cluster262_K562__myelogenous_leukemia_@GSE131349	1.062748213	1.823529412	514
AEXP007856	K562 (myelogenous leukemia)	AALIGNS007856	GSE131349	cluster261_K562__myelogenous_leukemia_@GSE131349	1.06763285	1.953125	514
AEXP007857	K562 (myelogenous leukemia)	AALIGNS007857	GSE131349	cluster260_K562__myelogenous_leukemia_@GSE131349	1.039244908	1.958333333	514
AEXP007858	K562 (myelogenous leukemia)	AALIGNS007858	GSE131349	cluster263_K562__myelogenous_leukemia_@GSE131349	1.067944251	1.911764706	514
AEXP007865	K562 (myelogenous leukemia)	AALIGNS007865	GSE131349	cluster263_K562__myelogenous_leukemia_@GSE131349	0.976247031	1.911764706	514
AEXP007866	K562 (myelogenous leukemia)	AALIGNS007866	GSE131349	cluster263_K562__myelogenous_leukemia_@GSE131349	0.930894309	1.911764706	514
AEXP007869	K562 (myelogenous leukemia)	AALIGNS007869	GSE131349	cluster264_K562__myelogenous_leukemia_@GSE131349	0.981891348	1.833333333	514
