## Supplementary Table S4 for "Statistical framework for calling allelic imbalance in high-throughput sequencing data"

### Sheet: Лист1
Experiment	Approach	BAD	Cells	ASEs	log10.Fisher.Pv	log2.Fisher.OR
DNase-Seq	BetaBinom	BAD	K562	3032	300	3.31434628207004
DNase-Seq	BetaNB	BAD	K562	4687	300	3.06633846212693
DNase-Seq	BetaNBalpha	BAD	K562	5895	300	2.82001043850214
DNase-Seq	Binom	BAD	K562	16891	300	1.47457025098858
DNase-Seq	MCNB	BAD	K562	5457	300	2.90567384280775
DNase-Seq	NB	BAD	K562	5920	300	2.81916401290618
DNase-Seq	BetaBinom	BAD	fibroblast	5103	15.8434885314832	0.366948764860867
DNase-Seq	BetaNB	BAD	fibroblast	8582	38.1681734470059	0.463879074981499
DNase-Seq	BetaNBalpha	BAD	fibroblast	13321	61.2696997183524	0.501470720718689
DNase-Seq	Binom	BAD	fibroblast	19075	23.4247717519261	0.276149982741452
DNase-Seq	MCNB	BAD	fibroblast	12309	59.9080865094634	0.509186872313919
DNase-Seq	NB	BAD	fibroblast	13536	68.0911705764229	0.526011366351114
DNase-Seq	BetaBinom	BAD	WA09	1155	75.5861537380843	1.60671281818617
DNase-Seq	BetaNB	BAD	WA09	2163	122.691056786378	1.52168183012813
DNase-Seq	BetaNBalpha	BAD	WA09	5073	228.54314391386	1.42278538487715
DNase-Seq	Binom	BAD	WA09	5121	202.221348039216	1.33350865265828
DNase-Seq	MCNB	BAD	WA09	4061	194.482055942456	1.44227355766983
DNase-Seq	NB	BAD	WA09	5098	231.469137733065	1.42893887994762
DNase-Seq	BetaBinom	No BAD	K562	6429	300	2.20144123100952
DNase-Seq	BetaNB	No BAD	K562	9677	300	2.0973184926287
DNase-Seq	BetaNBalpha	No BAD	K562	16747	300	1.67676963866898
DNase-Seq	Binom	No BAD	K562	16891	300	1.47457025098858
DNase-Seq	MCNB	No BAD	K562	16706	300	1.7213586011369
DNase-Seq	NB	No BAD	K562	17978	300	1.67916599710925
DNase-Seq	BetaBinom	No BAD	fibroblast	4364	13.4586504013912	0.360812613591758
DNase-Seq	BetaNB	No BAD	fibroblast	8168	25.404139236807	0.38443602013772
DNase-Seq	BetaNBalpha	No BAD	fibroblast	21523	77.0910013271736	0.49591896490834
DNase-Seq	Binom	No BAD	fibroblast	19075	23.4247717519261	0.276149982741452
DNase-Seq	MCNB	No BAD	fibroblast	23208	126.601250488021	0.629821752867965
DNase-Seq	NB	No BAD	fibroblast	26317	145.526778262267	0.668509779831328
DNase-Seq	BetaBinom	No BAD	WA09	478	55.4858000545474	2.14308769968021
DNase-Seq	BetaNB	No BAD	WA09	1090	107.473626967854	1.98921110163981
DNase-Seq	BetaNBalpha	No BAD	WA09	6360	300	1.67053272388914
DNase-Seq	Binom	No BAD	WA09	5121	202.221348039216	1.33350865265828
DNase-Seq	MCNB	No BAD	WA09	6927	300	1.79278523803645
DNase-Seq	NB	No BAD	WA09	8666	300	1.77539714243227
ATAC-Seq	BetaBinom	BAD	22RV1	354	8.67758231337469	0.924538049728
ATAC-Seq	BetaNB	BAD	22RV1	807	18.3050438381411	0.926378436022253
ATAC-Seq	BetaNBalpha	BAD	22RV1	2804	49.288946701775	0.876000253850508
ATAC-Seq	Binom	BAD	22RV1	5064	28.3402894866407	0.523824937068618
ATAC-Seq	MCNB	BAD	22RV1	2082	42.8347367947818	0.9280689890533
ATAC-Seq	NB	BAD	22RV1	2806	49.5536536693239	0.878178606988163
ATAC-Seq	BetaBinom	BAD	fibroblast	41	0.362597093245199	0.154798636354944
ATAC-Seq	BetaNB	BAD	fibroblast	66	0.156047848738388	-0.139777477865086
ATAC-Seq	BetaNBalpha	BAD	fibroblast	595	0.563803730356098	0.0816461569366383
ATAC-Seq	Binom	BAD	fibroblast	132	0.324620527352296	0.0413187803518142
ATAC-Seq	MCNB	BAD	fibroblast	405	0.232402381954191	-0.0242229698160646
ATAC-Seq	NB	BAD	fibroblast	595	0.563803730356098	0.0816461569366383
ATAC-Seq	BetaBinom	BAD	HCASMC	1982	67.0523226821017	1.20024586820245
ATAC-Seq	BetaNB	BAD	HCASMC	4216	138.848223038258	1.20837012081044
ATAC-Seq	BetaNBalpha	BAD	HCASMC	11344	300	1.18558784470334
ATAC-Seq	Binom	BAD	HCASMC	7660	176.756192581204	1.04741380630153
ATAC-Seq	MCNB	BAD	HCASMC	8749	242.743927685944	1.15179980996644
ATAC-Seq	NB	BAD	HCASMC	11346	300	1.18638079310324
ATAC-Seq	BetaBinom	BAD	K562	1142	42.3305582695366	1.49562422891383
ATAC-Seq	BetaNB	BAD	K562	1630	54.8034513967964	1.44396722097713
ATAC-Seq	BetaNBalpha	BAD	K562	1741	57.0339150270433	1.42971718255784
ATAC-Seq	Binom	BAD	K562	4255	43.645670671853	0.896110606241871
ATAC-Seq	MCNB	BAD	K562	1680	55.4753297750875	1.43214898225301
ATAC-Seq	NB	BAD	K562	1740	57.3479236353373	1.43475308584291
ATAC-Seq	BetaBinom	BAD	WA09	134	6.33838017265225	1.25728213412835
ATAC-Seq	BetaNB	BAD	WA09	190	9.14025047559513	1.29720857982605
ATAC-Seq	BetaNBalpha	BAD	WA09	1543	19.6022841878494	0.70129110567792
ATAC-Seq	Binom	BAD	WA09	639	13.2264779149557	0.865382919660037
ATAC-Seq	MCNB	BAD	WA09	1005	17.2588834112052	0.801980479521806
ATAC-Seq	NB	BAD	WA09	1544	19.7211760780186	0.703315265749916
ATAC-Seq	BetaBinom	No BAD	22RV1	2072	32.8705422839899	0.809323062461243
ATAC-Seq	BetaNB	No BAD	22RV1	3296	29.354998059278	0.625336928159835
ATAC-Seq	BetaNBalpha	No BAD	22RV1	7575	43.3572807042417	0.586208192203233
ATAC-Seq	Binom	No BAD	22RV1	5064	28.3402894866407	0.523824937068618
ATAC-Seq	MCNB	No BAD	22RV1	6691	46.5258062531641	0.624700020876584
ATAC-Seq	NB	No BAD	22RV1	7789	56.6174112846949	0.669194400362183
ATAC-Seq	BetaBinom	No BAD	fibroblast	10	0.227096086625989	0.0951379448882472
ATAC-Seq	BetaNB	No BAD	fibroblast	25	0.653623665340414	0.599433783124219
ATAC-Seq	BetaNBalpha	No BAD	fibroblast	508	1.31952992761453	0.233221937123969
ATAC-Seq	Binom	No BAD	fibroblast	132	0.324620527352296	0.0413187803518142
ATAC-Seq	MCNB	No BAD	fibroblast	302	1.03529780557901	0.241833908806871
ATAC-Seq	NB	No BAD	fibroblast	508	1.31952992761453	0.233221937123969
ATAC-Seq	BetaBinom	No BAD	HCASMC	1841	61.9102688981767	1.19493403701504
ATAC-Seq	BetaNB	No BAD	HCASMC	3689	113.041564748624	1.1630769471246
ATAC-Seq	BetaNBalpha	No BAD	HCASMC	17658	300	1.31744144997376
ATAC-Seq	Binom	No BAD	HCASMC	7660	176.756192581204	1.04741380630153
ATAC-Seq	MCNB	No BAD	HCASMC	14287	300	1.32041405140195
ATAC-Seq	NB	No BAD	HCASMC	18431	300	1.38883638093446
ATAC-Seq	BetaBinom	No BAD	K562	2682	49.0557020534826	1.08445319675081
ATAC-Seq	BetaNB	No BAD	K562	4051	42.6993937751347	0.892913958424239
ATAC-Seq	BetaNBalpha	No BAD	K562	5477	37.7627624134087	0.827500212852444
ATAC-Seq	Binom	No BAD	K562	4255	43.645670671853	0.896110606241871
ATAC-Seq	MCNB	No BAD	K562	5165	39.6342464554725	0.843434120244615
ATAC-Seq	NB	No BAD	K562	5475	38.0885823842428	0.831147325791968
ATAC-Seq	BetaBinom	No BAD	WA09	45	3.77510184328752	1.64123061764783
ATAC-Seq	BetaNB	No BAD	WA09	56	6.63777438168564	2.09355485698776
ATAC-Seq	BetaNBalpha	No BAD	WA09	1818	31.023885455216	0.826527014616442
ATAC-Seq	Binom	No BAD	WA09	639	13.2264779149557	0.865382919660037
ATAC-Seq	MCNB	No BAD	WA09	1167	27.3076070990829	0.951224224514282
ATAC-Seq	NB	No BAD	WA09	1890	34.727818550944	0.860953777257574
