## Supplementary Table S7 for "Statistical framework for calling allelic imbalance in high-throughput sequencing data"

### Sheet: DNase-Seq
GTRD name	N experiments	N of candidate ASEs	Significant ASEs	N of candidate ASBs in ADASTRA	Shared candidate ASE-ASBs	Shared significant ASE-ASBs	Concordant	Discordant	Kendal tau_b for FDR	Kendal tau_b for effect size	Fisher's exact test odds ratio	Fisher's exact test P-value
K562 (myelogenous leukemia)	66	33688	2753	327935	32669	2389	2188	201	0,374	0,183	8,59	0
GM12878 (female B-cells lymphoblastoid cell line)	4	34907	1983	179828	33821	1421	1339	82	0,268	0,12	3,87	2,42E-173
LNCaP (prostate carcinoma)	16	28454	1865	76419	19629	345	308	37	0,143	0,075	3,09	3,60E-55
CD14+ monocytes	6	30023	1392	43140	13550	294	182	112	0,055	0,018	1,2	0,01
MCF10A (breast epithelial cells)	3	37344	4336	740095	31929	234	218	16	0,123	0,054	4,71	3,68E-61
WA09 (embryonic stem cells)	12	41735	1789	31095	18376	224	197	27	0,104	0,059	3,26	3,03E-40

### Sheet: ATAC-Seq
GTRD name	N experiments	N of candidate ASEs	Significant ASEs	N of candidate ASBs in ADASTRA	Shared candidate ASE-ASBs	Shared significant ASE-ASBs	Concordant	Discordant	Kendal tau_b for FDR	Kendal tau_b for effect size	Fisher's exact test odds ratio	Fisher's exact test P-value
MCF7 (Invasive ductal breast carcinoma)	52	43352	6105	828178	39511	2025	1869	156	0,29	0,16	5,73	0
CTV-1 (Adult T acute lymphoblastic leukemia)	20	14103	1965	50542	10989	870	799	71	0,3	0,16	2,48	2,11E-67
K562 (myelogenous leukemia)	31	9293	486	327935	8918	381	327	54	0,29	0,17	1,95	4,70E-10
22RV1 (prostate carcinoma)	4	20128	1056	1128762	16656	171	134	37	0,08	0,04	2,11	3,32E-15
HEK293 (embryonic kidney)	13	43801	177	282256	38674	148	140	8	0,24	0,11	19,51	3,74E-71
MCF10A (breast epithelial cells)	21	43073	1379	740095	29065	136	131	5	0,12	0,05	7	4,41E-58
